# Oct4 regulates embryonic pluripotency via metabolic mechanisms and Stat3 signalling

**DOI:** 10.1101/2020.01.28.922856

**Authors:** Giuliano Giuseppe Stirparo, Agata Kurowski, Stanley Eugene Strawbridge, Hannah Stuart, Thorsten Edwin Boroviak, Ayaka Yanagida, Jennifer Nichols

**Author notes:** These authors contributed equally (Giuliano Giuseppe Stirparo, Agata Kurowski).

## Abstract

OCT4 is a fundamental component of the molecular circuitry governing pluripotency *in vivo* and *in vitro*. To determine how OCT4 protects the pluripotent lineage from differentiation into trophoblast, we used single cell transcriptomics and quantitative immunofluorescence on blastocysts and established differentially expressed genes and pathways between control and OCT4 null cells. Activation of most pluripotency-associated transcription factors in the early mouse inner cell mass appears independent of OCT4, whereas JAK/STAT signalling requires OCT4, via activation of IL6ST. Single cell deconvolution, diffusion component and trajectory inference dissected the process of differentiation of OCT4 null cells by activating specific gene-network and transcription factors. Downregulation of glycolytic and oxidative metabolism was observed. CHIPseq analysis suggests OCT4 directly targets rate-limiting glycolytic enzymes. Concomitant with significant disruption of the STAT3 pathway, oxidative respiration is significantly diminished in OCT4 null cells. Upregulation of the lysosomal pathway detected in OCT4 null embryos is likely attributable to aberrant metabolism.

**Highlights and novelty:**

- Major pluripotency-associated transcription factors are activated in OCT4-deficient early mouse ICM cells, coincident with ectopic expression of trophectoderm markers
- JAK/STAT signalling is defective in OCT4 null embryos
- OCT4 promotes expression of KATS enzymes by means of glycolytic production of Acetyl CoA to secure chromatin accessibility for acquisition of epiblast identity
- OCT4 regulates the metabolic and biophysical processes required for establishment of embryonic pluripotency
