## Supplementary Table 1 for "Oct4 regulates embryonic pluripotency via metabolic mechanisms and Stat3 signalling"

### Sheet: Sheet1
samples name	Embryo	PLATE	GENOTYPE	Classification
E4_5_WT_or_HET_EPI.HET_1	1	1	HET	E4.5-EPI
E4_5_WT_or_HET_EPI.HET_2	1	1	HET	E4.5-EPI
E4_5_WT_or_HET_EPI.HET_3	1	1	HET	E4.5-EPI
E4_5_WT_or_HET_PRE.HET_1	1	1	HET	E4.5-PrE
E4_5_WT_or_HET_PRE.HET_2	1	1	HET	E4.5-PrE
E4_5_WT_or_HET_PRE.HET_3	1	1	HET	E4.5-PrE
E4_5_WT_or_HET_PRE.HET_4	1	1	HET	E4.5-PrE
E4_5_WT_or_HET_PRE.HET_5	1	1	HET	E4.5-PrE
E4_5_WT_or_HET_EPI.HET_4	2	1	HET	E4.5-EPI
E4_5_WT_or_HET_EPI.HET_5	2	1	HET	E4.5-EPI
E4_5_WT_or_HET_EPI.HET_6	2	1	HET	E4.5-EPI
E4_5_WT_or_HET_EPI.HET_7	2	1	HET	E4.5-EPI
E4_5_WT_or_HET_EPI.HET_8	2	1	HET	E4.5-EPI
E4_5_WT_or_HET_PRE.HET_10	2	1	HET	E4.5-PrE
E4_5_WT_or_HET_PRE.HET_11	2	1	HET	E4.5-PrE
E4_5_WT_or_HET_PRE.HET_12	2	1	HET	E4.5-PrE
E4_5_WT_or_HET_PRE.HET_6	2	1	HET	E4.5-PrE
E4_5_WT_or_HET_PRE.HET_7	2	1	HET	E4.5-PrE
E4_5_WT_or_HET_PRE.HET_8	2	1	HET	E4.5-PrE
E4_5_WT_or_HET_PRE.HET_9	2	1	HET	E4.5-PrE
E4_5_MUT.MUT_1	3	1	MUT	E4.5-MUT
E4_5_MUT.MUT_10	3	1	MUT	E4.5-MUT
E4_5_MUT.MUT_11	3	1	MUT	E4.5-MUT
E4_5_MUT.MUT_2	3	1	MUT	E4.5-MUT
E4_5_MUT.MUT_3	3	1	MUT	E4.5-MUT
E4_5_MUT.MUT_4	3	1	MUT	E4.5-MUT
E4_5_MUT.MUT_5	3	1	MUT	E4.5-MUT
E4_5_MUT.MUT_6	3	1	MUT	E4.5-MUT
E4_5_MUT.MUT_7	3	1	MUT	E4.5-MUT
E4_5_MUT.MUT_8	3	1	MUT	E4.5-MUT
E4_5_MUT.MUT_9	3	1	MUT	E4.5-MUT
E4_5_WT_or_HET_EPI.HET_10	4	1	HET	E4.5-EPI
E4_5_WT_or_HET_EPI.HET_11	4	1	HET	E4.5-EPI
E4_5_WT_or_HET_EPI.HET_12	4	1	HET	E4.5-EPI
E4_5_WT_or_HET_EPI.HET_13	4	1	HET	E4.5-EPI
E4_5_WT_or_HET_EPI.HET_14	4	1	HET	E4.5-EPI
E4_5_WT_or_HET_EPI.HET_15	4	1	HET	E4.5-EPI
E4_5_WT_or_HET_EPI.HET_9	4	1	HET	E4.5-EPI
E4_5_WT_or_HET_PRE.HET_13	4	1	HET	E4.5-PrE
E4_5_WT_or_HET_PRE.HET_14	4	1	HET	E4.5-PrE
E4_5_WT_or_HET_PRE.HET_15	4	1	HET	E4.5-PrE
E4_5_WT_or_HET_PRE.HET_16	4	1	HET	E4.5-PrE
E4_5_WT_or_HET_PRE.HET_17	4	1	HET	E4.5-PrE
E4_5_WT_or_HET_EPI.WT_1	5	1	WT	E4.5-EPI
E4_5_WT_or_HET_EPI.WT_2	5	1	WT	E4.5-EPI
E4_5_WT_or_HET_EPI.WT_3	5	1	WT	E4.5-EPI
E4_5_WT_or_HET_EPI.WT_4	5	1	WT	E4.5-EPI
E4_5_WT_or_HET_EPI.WT_5	5	1	WT	E4.5-EPI
E4_5_WT_or_HET_EPI.WT_6	5	1	WT	E4.5-EPI
E4_5_WT_or_HET_EPI.WT_7	5	1	WT	E4.5-EPI
E4_5_WT_or_HET_EPI.WT_8	5	1	WT	E4.5-EPI
E4_5_WT_or_HET_PRE.WT_1	5	1	WT	E4.5-PrE
E4_5_WT_or_HET_PRE.WT_2	5	1	WT	E4.5-PrE
E4_5_WT_or_HET_PRE.WT_3	5	1	WT	E4.5-PrE
E4_5_WT_or_HET_PRE.WT_4	5	1	WT	E4.5-PrE
E4_5_WT_or_HET_PRE.WT_5	5	1	WT	E4.5-PrE
E4_5_WT_or_HET_EPI.WT_10	6	1	WT	E4.5-EPI
E4_5_WT_or_HET_EPI.WT_11	6	1	WT	E4.5-EPI
E4_5_WT_or_HET_EPI.WT_12	6	1	WT	E4.5-EPI
E4_5_WT_or_HET_EPI.WT_13	6	1	WT	E4.5-EPI
E4_5_WT_or_HET_EPI.WT_14	6	1	WT	E4.5-EPI
E4_5_WT_or_HET_EPI.WT_15	6	1	WT	E4.5-EPI
E4_5_WT_or_HET_EPI.WT_9	6	1	WT	E4.5-EPI
E4_5_WT_or_HET_PRE.WT_6	6	1	WT	E4.5-PrE
E4_5_WT_or_HET_PRE.WT_7	6	1	WT	E4.5-PrE
E4_5_WT_or_HET_EPI.HET_16	7	1	HET	E4.5-EPI
E4_5_WT_or_HET_EPI.HET_17	7	1	HET	E4.5-EPI
E4_5_WT_or_HET_EPI.HET_18	7	1	HET	E4.5-EPI
E4_5_WT_or_HET_EPI.HET_19	7	1	HET	E4.5-EPI
E4_5_WT_or_HET_EPI.HET_20	7	1	HET	E4.5-EPI
E4_5_WT_or_HET_EPI.HET_21	7	1	HET	E4.5-EPI
E4_5_WT_or_HET_EPI.HET_22	7	1	HET	E4.5-EPI
E4_5_WT_or_HET_PRE.HET_18	7	1	HET	E4.5-PrE
E4_5_WT_or_HET_PRE.HET_19	7	1	HET	E4.5-PrE
E4_5_WT_or_HET_PRE.HET_20	7	1	HET	E4.5-PrE
E4_5_WT_or_HET_PRE.HET_21	7	1	HET	E4.5-PrE
E4_5_WT_or_HET_PRE.HET_22	7	1	HET	E4.5-PrE
E4_5_MUT.MUT_12	8	1	MUT	E4.5-MUT
E4_5_MUT.MUT_13	8	1	MUT	E4.5-MUT
E4_5_MUT.MUT_14	8	1	MUT	E4.5-MUT
E4_5_MUT.MUT_15	8	1	MUT	E4.5-MUT
E4_5_MUT.MUT_16	8	1	MUT	E4.5-MUT
E4_5_MUT.MUT_17	8	1	MUT	E4.5-MUT
E4_5_MUT.MUT_18	8	1	MUT	E4.5-MUT
E4_5_MUT.MUT_19	8	1	MUT	E4.5-MUT
E3_5_WT_or_HET.WT_1	9	2	WT	E3.5-WT
E3_5_WT_or_HET.WT_2	9	2	WT	E3.5-WT
E3_5_WT_or_HET.WT_3	9	2	WT	E3.5-WT
E3_5_WT_or_HET.WT_4	9	2	WT	E3.5-WT
E3_5_WT_or_HET.WT_5	9	2	WT	E3.5-WT
E3_5_WT_or_HET.WT_6	9	2	WT	E3.5-WT
E3_5_WT_or_HET.WT_7	9	2	WT	E3.5-WT
E3_5_WT_or_HET.WT_8	9	2	WT	E3.5-WT
E3_5_WT_or_HET.WT_9	9	2	WT	E3.5-WT
E3_5_MUT.MUT_1	10	2	MUT	E3.5-MUT
E3_5_MUT.MUT_2	10	2	MUT	E3.5-MUT
E3_5_MUT.MUT_3	10	2	MUT	E3.5-MUT
E3_5_MUT.MUT_4	10	2	MUT	E3.5-MUT
E3_5_MUT.MUT_5	10	2	MUT	E3.5-MUT
E3_5_WT_or_HET.WT_10	11	2	WT	E3.5-WT
E3_5_WT_or_HET.WT_11	11	2	WT	E3.5-WT
E3_5_WT_or_HET.WT_12	11	2	WT	E3.5-WT
E3_5_WT_or_HET.WT_13	11	2	WT	E3.5-WT
E3_5_WT_or_HET.WT_14	11	2	WT	E3.5-WT
E3_5_WT_or_HET.WT_15	11	2	WT	E3.5-WT
E3_5_WT_or_HET.WT_16	11	2	WT	E3.5-WT
E3_5_MUT.MUT_10	12	2	MUT	E3.5-MUT
E3_5_MUT.MUT_11	12	2	MUT	E3.5-MUT
E3_5_MUT.MUT_12	12	2	MUT	E3.5-MUT
E3_5_MUT.MUT_13	12	2	MUT	E3.5-MUT
E3_5_MUT.MUT_14	12	2	MUT	E3.5-MUT
E3_5_MUT.MUT_15	12	2	MUT	E3.5-MUT
E3_5_MUT.MUT_6	12	2	MUT	E3.5-MUT
E3_5_MUT.MUT_7	12	2	MUT	E3.5-MUT
E3_5_MUT.MUT_8	12	2	MUT	E3.5-MUT
E3_5_MUT.MUT_9	12	2	MUT	E3.5-MUT
E3_5_WT_or_HET.WT_17	13	2	WT	E3.5-WT
E3_5_WT_or_HET.WT_18	13	2	WT	E3.5-WT
E3_5_WT_or_HET.WT_19	13	2	WT	E3.5-WT
E3_5_WT_or_HET.WT_20	13	2	WT	E3.5-WT
E3_5_WT_or_HET.WT_21	13	2	WT	E3.5-WT
E3_5_WT_or_HET.WT_22	13	2	WT	E3.5-WT
E3_5_WT_or_HET.WT_23	13	2	WT	E3.5-WT
E3_5_WT_or_HET.WT_24	13	2	WT	E3.5-WT
E3_5_WT_or_HET.WT_25	13	2	WT	E3.5-WT
E3_5_WT_or_HET.WT_26	13	2	WT	E3.5-WT
E3_5_WT_or_HET.WT_27	14	2	WT	E3.5-WT
E3_5_WT_or_HET.WT_28	14	2	WT	E3.5-WT
E3_5_WT_or_HET.WT_29	14	2	WT	E3.5-WT
E3_5_WT_or_HET.WT_30	14	2	WT	E3.5-WT
E3_5_WT_or_HET.WT_31	14	2	WT	E3.5-WT
E3_5_WT_or_HET.WT_32	14	2	WT	E3.5-WT
E3_5_WT_or_HET.WT_33	14	2	WT	E3.5-WT
E3_5_WT_or_HET.WT_34	14	2	WT	E3.5-WT
E3_5_WT_or_HET.WT_35	14	2	WT	E3.5-WT
E3_5_WT_or_HET.WT_36	14	2	WT	E3.5-WT
E3_5_WT_or_HET.HET_1	15	2	HET	E3.5-HET
E3_5_WT_or_HET.HET_2	15	2	HET	E3.5-HET
E3_5_WT_or_HET.HET_3	15	2	HET	E3.5-HET
E3_5_WT_or_HET.HET_4	15	2	HET	E3.5-HET
E3_5_WT_or_HET.HET_5	15	2	HET	E3.5-HET
E3_5_WT_or_HET.HET_6	15	2	HET	E3.5-HET
E3_5_WT_or_HET.HET_7	15	2	HET	E3.5-HET
E3_5_WT_or_HET.HET_8	15	2	HET	E3.5-HET
E3_5_WT_or_HET.HET_9	15	2	HET	E3.5-HET
E3_5_WT_or_HET.HET_10	16	2	HET	E3.5-HET
E3_5_WT_or_HET.HET_11	16	2	HET	E3.5-HET
E3_5_WT_or_HET.HET_12	16	2	HET	E3.5-HET
E3_5_WT_or_HET.HET_13	16	2	HET	E3.5-HET
E3_5_WT_or_HET.HET_14	16	2	HET	E3.5-HET
E3_5_WT_or_HET.HET_15	16	2	HET	E3.5-HET
E3_5_WT_or_HET.HET_16	16	2	HET	E3.5-HET
E3_5_MUT.MUT_16	17	2	MUT	E3.5-MUT
E3_5_MUT.MUT_17	17	2	MUT	E3.5-MUT
E3_5_MUT.MUT_18	17	2	MUT	E3.5-MUT
E3_5_MUT.MUT_19	17	2	MUT	E3.5-MUT
E3_5_MUT.MUT_20	17	2	MUT	E3.5-MUT
E3_5_MUT.MUT_21	17	2	MUT	E3.5-MUT
E3_5_MUT.MUT_22	17	2	MUT	E3.5-MUT
E3_5_MUT.MUT_23	17	2	MUT	E3.5-MUT
E3_5_MUT.MUT_24	17	2	MUT	E3.5-MUT
E3_5_MUT.MUT_25	17	2	MUT	E3.5-MUT
E3_5_WT_or_HET.WT_37	18	2	WT	E3.5-WT
E3_5_WT_or_HET.WT_38	18	2	WT	E3.5-WT
E3_5_WT_or_HET.WT_39	18	2	WT	E3.5-WT
E3_5_WT_or_HET.WT_40	18	2	WT	E3.5-WT
E3_5_WT_or_HET.WT_41	18	2	WT	E3.5-WT
E3_5_WT_or_HET.WT_42	18	2	WT	E3.5-WT
E3_5_MUT.MUT_26	19	2	MUT	E3.5-MUT
E3_5_MUT.MUT_27	19	2	MUT	E3.5-MUT
E3_5_MUT.MUT_28	19	2	MUT	E3.5-MUT
E3_5_MUT.MUT_29	19	2	MUT	E3.5-MUT

### Sheet: Sheet2
Embryo ID	Total ICM cell number	Number of cells passing quality control
E3.5 MUT 1	6	4
E3.5 MUT 2	10	5
E3.5 MUT 3	10	10
E3.5 MUT 4	11	10
E3.5 WT 1	8	6
E3.5 WT 2	9	7
E3.5 WT 3	10	9
E 3.5 WT 4	10	10
E3.5 WT 5	10	10
E3.5 HET 1	11	7
E3.5 HET 2	17	9
Embryo ID	Total ICM cell number	Number of cells processed	Number of cells passing quality control	Ratio of EPI:PrE
E4.5 MUT 1	30	10	8	NA
E4.5 MUT 2	33	11	11	NA
E4.5 WT 1	35	12	9	07:02:00
E4.5 WT 2	55	13	13	08:05:00
E4.5 HET 1	30	12	8	03:05:00
E4.5 HET 2	32	12	12	05:07:00
E4.5 HET 3	42	12	12	07:05:00
E4.5 HET 4	52	12	12	07:05:00
