## Supplementary Table 6 for "Oct4 regulates embryonic pluripotency via metabolic mechanisms and Stat3 signalling"

### Sheet: Sheet1
Gene/ Antigene	Cat. No.	Species	Company	Dilution
ESRRB	PP-H6705-00	Mouse	Perseus	0.25
KLF4	AF3158	Goat	R&D	0.319444
OCT4	SC_5279	Mouse	Santa Cruz	0.180556
	SC_8628	Goat		0.25
P-STAT3	9145	Rabbit	Cell Signalling	0.180556
SOX2	GT15098	Goat	Neuromics	0.111111
TFCP2L1	123354	Rabbit	Abcam	0.388889
	AF5726	Goat	R&D	0.25
TFEB	A303-673A	Rabbit	Bethyl	0.388889
