## Supplementary Table 7 for "Oct4 regulates embryonic pluripotency via metabolic mechanisms and Stat3 signalling"

### Sheet: kwSignificance
Kruskal-Wallis test for difference in median expression level between Oct4 WT and Mt Embryos						KEY:	Stars	P-value
							0		>0.05
	TE		ICM				1	<=0.05	>0.01
	p-Value	Stars	p-Value	Stars			2	<=0.01	>0.001
Essrb	0.013991	1	0.35543	0			3	<=0.001	>0.0001
Klf4	0.34373	0	0.001478	2			4	<=0.0001
p-Stat3	4.0701e-05	4	6.3976e-31	4
Sox2	1.4048e-05	4	0.26091	0			TE	Trophectoderm
Tbx3	0.29215	0	0.062169	0			ICM	Inner Cell Mass
Tcf3	7.1819e-06	4	0.01182	1			WT	Wild Type/Heterozygote
Tfcp2l1	0.22416	0	5.9882e-09	4			Mt	Mutant

### Sheet: meanFluorescence
Experiment	Gene	Genotype	Tissue	Mean	StDev	N_Cells	N_Embryos
Essrb	Oct4	WT	ICM	0.7494	0.1897	162	6
Essrb	Oct4	WT	TE	0.5165	0.1572	278	6
Essrb	Oct4	Mt	ICM	0.4244	0.1322	263	9
Essrb	Oct4	Mt	TE	0.2838	0.1051	430	9
Essrb	Essrb	WT	ICM	0.6911	0.1569	162	6
Essrb	Essrb	WT	TE	0.6063	0.1483	278	6
Essrb	Essrb	Mt	ICM	0.6846	0.1472	263	9
Essrb	Essrb	Mt	TE	0.629	0.157	430	9
Klf4	Oct4	WT	ICM	0.7601	0.1212	77	6
Klf4	Oct4	WT	TE	0.4889	0.1493	256	6
Klf4	Oct4	Mt	ICM	0.2629	0.0482	93	6
Klf4	Oct4	Mt	TE	0.1997	0.0967	244	6
Klf4	Klf4	WT	ICM	0.7443	0.1489	77	6
Klf4	Klf4	WT	TE	0.4249	0.1777	256	6
Klf4	Klf4	Mt	ICM	0.6952	0.1228	93	6
Klf4	Klf4	Mt	TE	0.4398	0.1573	244	6
p-Stat3	Oct4	WT	ICM	0.704	0.2182	201	7
p-Stat3	Oct4	WT	TE	0.4393	0.151	351	7
p-Stat3	Oct4	Mt	ICM	0.2242	0.0604	169	6
p-Stat3	Oct4	Mt	TE	0.2304	0.0775	246	6
p-Stat3	p-Stat3	WT	ICM	0.6432	0.1451	201	7
p-Stat3	p-Stat3	WT	TE	0.6603	0.1258	351	7
p-Stat3	p-Stat3	Mt	ICM	0.4409	0.142	169	6
p-Stat3	p-Stat3	Mt	TE	0.5956	0.1703	246	6
Sox2	Oct4	WT	ICM	0.7266	0.1227	149	7
Sox2	Oct4	WT	TE	0.6284	0.1543	299	7
Sox2	Oct4	Mt	ICM	0.193	0.0394	66	3
Sox2	Oct4	Mt	TE	0.1883	0.0593	111	3
Sox2	Sox2	WT	ICM	0.8306	0.1699	149	7
Sox2	Sox2	WT	TE	0.4682	0.1714	299	7
Sox2	Sox2	Mt	ICM	0.8529	0.0955	66	3
Sox2	Sox2	Mt	TE	0.4016	0.1561	111	3
Tbx3	Oct4	WT	ICM	0.7579	0.188	115	5
Tbx3	Oct4	WT	TE	0.5783	0.1258	221	5
Tbx3	Oct4	Mt	ICM	0.4044	0.1084	111	5
Tbx3	Oct4	Mt	TE	0.3445	0.1014	216	5
Tbx3	Tbx3	WT	ICM	0.7034	0.2275	115	5
Tbx3	Tbx3	WT	TE	0.4785	0.1739	221	5
Tbx3	Tbx3	Mt	ICM	0.6864	0.1986	111	5
Tbx3	Tbx3	Mt	TE	0.4599	0.1774	216	5
Tcf3	Oct4	WT	ICM	0.6114	0.2026	154	8
Tcf3	Oct4	WT	TE	0.363	0.1636	396	8
Tcf3	Oct4	Mt	ICM	0.3634	0.1155	157	8
Tcf3	Oct4	Mt	TE	0.3324	0.1075	368	8
Tcf3	Tcf3	WT	ICM	0.4766	0.1254	154	8
Tcf3	Tcf3	WT	TE	0.4606	0.178	396	8
Tcf3	Tcf3	Mt	ICM	0.4456	0.1541	157	8
Tcf3	Tcf3	Mt	TE	0.4039	0.1589	368	8
Tfcp2l1	Oct4	WT	ICM	0.7579	0.188	115	5
Tfcp2l1	Oct4	WT	TE	0.5783	0.1258	221	5
Tfcp2l1	Oct4	Mt	ICM	0.4044	0.1084	111	5
Tfcp2l1	Oct4	Mt	TE	0.3445	0.1014	216	5
Tfcp2l1	Tfcp2l1	WT	ICM	0.6651	0.1814	115	5
Tfcp2l1	Tfcp2l1	WT	TE	0.5657	0.1658	221	5
Tfcp2l1	Tfcp2l1	Mt	ICM	0.531	0.1768	111	5
Tfcp2l1	Tfcp2l1	Mt	TE	0.5401	0.1911	216	5
